# Regulation of ammonium acquisition and use in *Oryza longistaminata* ramets under nitrogen source heterogeneity

**DOI:** 10.1101/2021.08.24.457502

**Authors:** Misato Kawai, Ryo Tabata, Miwa Ohashi, Haruno Honda, Takehiro Kamiya, Mikiko Kojima, Yumiko Takebayashi, Shunsuke Oishi, Satoru Okamoto, Takushi Hachiya, Hitoshi Sakakibara

## Abstract

*Oryza longistaminata*, a wild rice, vegetatively reproduces and forms a networked clonal colony consisting of ramets connected by rhizomes. Although water, nutrients, and other molecules can be transferred between ramets via the rhizomes, inter-ramet communication in response to spatially heterogeneous nitrogen availability is not well understood. We studied the response of ramet pairs to heterogeneous nitrogen availability by using a split hydroponic system that allowed each ramet root to be exposed to different conditions. Ammonium uptake was compensatively enhanced in the sufficient-side root when roots of the ramet pairs were exposed to ammonium-sufficient and deficient conditions. Comparative transcriptome analysis revealed that a gene regulatory network for effective ammonium assimilation and amino acid biosynthesis was activated in the sufficient-side roots. Allocation of absorbed nitrogen from the nitrogen-sufficient to the deficient ramets was rather limited. Nitrogen was preferentially used for newly growing axillary buds on the sufficient-side ramets. Biosynthesis of *trans*-zeatin, a cytokinin, was up-regulated in response to the nitrogen supply, but *trans*-zeatin appears not to target the compensatory regulation. Our results also implied that the *O. longistaminata* ortholog of *OsCEP1* plays a role as a nitrogen-deficient signal in inter-ramet communication, providing compensatory up-regulation of nitrogen assimilatory genes. These results provide insights into the molecular basis for efficient growth strategies of asexually proliferating plants growing in areas where the distribution of ammonium ions is spatially heterogeneous.

**One sentence summary:** *Oryza longistaminata*, a rhizomatous wild rice, systemically regulates ammonium acquisition and use in response to spatially heterogeneous nitrogen availability via inter-ramet communication.
