## Supplemental Table 7 for "Regulation of ammonium acquisition and use in *Oryza longistaminata* ramets under nitrogen source heterogeneity"

### Sheet: Table S7
Table S7. Cytokinin concentrations in the roots of +N, +N split, -N split, and -N treated ramets
Molecular species		+N				+N split				-N split				-N
		pmol g-1 fresh weight
iP		0.0968418	±	0.0195331		0.0850995	±	0.0149499		0.084463	±	0.0285881		0.0789268	±	0.0124849
iPR		0.443639	±	0.0622504		0.518267	±	0.080134		0.480026	±	0.182962		0.36701	±	0.0745836
iPRPs		2.1372	±	0.414341	*d	2.16052	±	0.476579	*d	4.46533	±	1.4195		5.09773	±	1.02924
iP7G		B.Q.				B.Q.				B.Q.				B.Q.
iP9G		6.28558	±	2.27952		5.16099	±	1.8588		3.9214	±	1.64589		3.60948	±	0.817002
iP-type total		8.96325	±	2.0573		7.92488	±	1.45		8.951	±	2.479		9.153	±	1.701
tZ		0.083399	±	0.0109757		0.0979586	±	0.0222022		0.0587642	±	0.00806729		0.0527558	±	0.00619349
tZR		0.206534	±	0.0784232		0.265439	±	0.0734859	*i	0.0868412	±	0.0209076		0.0711537	±	0.0123792
tZRPs		0.325326	±	0.193656		0.275802	±	0.0786601		0.130585	±	0.0427314		0.160671	±	0.0309288
tZ7G		B.Q.				B.Q.				B.Q.				B.Q.
tZ9G		5.75877	±	0.818725		6.1712	±	0.637618		4.17333	±	0.372405		4.41542	±	0.553267
tZOG		0.0816994	±	0.00754844		0.0880378	±	0.00982931		0.129097	±	0.0113258		0.0873242	±	0.00903426
tZROG		0.0562049	±	0.00498734		0.0655273	±	0.0149341		0.0762919	±	0.00822548		0.0651029	±	0.00552192
tZ-type total		6.512	±	0.721		6.964	±	0.833		4.655	±	0.389		4.852	±	0.537
cZ		2.50491	±	0.176198	*i	1.44298	±	0.227066		1.26462	±	0.29213		1.38743	±	0.343723
cZR		0.582301	±	0.0959204		0.483694	±	0.0894949		0.594261	±	0.133376		0.442483	±	0.0480981
cZRPs		0.481865	±	0.104593		0.348609	±	0.0534407		0.716913	±	0.22726		0.393016	±	0.058067
cZROG		29.2199	±	2.36356	*d	37.2007	±	8.32376		59.9319	±	7.13054		54.5459	±	6.71947
cZ-type total		32.79	±	2.606	*d	39.48	±	8.47		62.51	±	7.744		56.77	±	6.778
DZ		0.142891	±	0.0259113		0.174032	±	0.0284887		0.143486	±	0.0459362		0.168978	±	0.0599786
DZR		B.Q.				B.Q.				B.Q.				B.Q.
DZRPs		B.Q.				B.Q.				B.Q.				B.Q.
DZ9G		0.111974	±	0.0108514		0.107302	±	0.0210103		0.155256	±	0.0183966		0.180249	±	0.0166491
Data are presented as the mean ± S.E. (n = 4). iP, N6-(∆2-isopentenyl)adenine; iPR, iP riboside; iPRPs, iPR 5'-phosphates; iP7G, iP-7-N-glucoside; iP9G, iP-9-N-glucoside glucoside; tZ, trans-zeatin; tZR, tZ riboside; tZRPs, tZR 5'-phosphates; tZ7G, tZ-7-N-glucoside; tZ9G, tZ-9-N-glucoside; tZOG, tZ-O-glucoside; tZROG, tZR-O-glucoside; cZ, cis-zeatin; cZR, cZ riboside; cZRPs, cZR 5'-phosphates; cZ…
