## Supplemental Table 8 for "Regulation of ammonium acquisition and use in *Oryza longistaminata* ramets under nitrogen source heterogeneity"

### Sheet: Table S8
	Supplementary Table S8. Gene correspondence between O. sativa and O. longistaminata
	Gene name in O.s.	Locus ID (RAP-DB)	Gene name in O.l.	Locus ID	Protein/enzyme name
	OsAMT1;1	Os04g0509600	OlAMT1;1	OL04G001648/OL04G001649	ammonium transporter
	OsAMT1;2	Os02g0620600	OlAMT1;2	OL02G002258/OL02G002259	ammonium transporter
	OsAMT1;3	Os02g0620500	OlAMT1;3	OL02G002258	ammonium transporter
	OsGS1;1	Os02g0735200	OlGS1;1	OL02G003003	glutamine synthetase
	OsGS1;2	Os03g0223400	OlGS1;2	OL03G000840	glutamine synthetase
	TBC	Os09g0515800	OlTBC	OL09G001426	TBC1 domain family member 22A
	OsAlaAT1	Os10g0390500	OlAlaAT1	OL10G000682	alanine aminotransferase
	OsAspAT	Os06g0548000	OlAspAT	OL06G001607	aspartate aminotransferase
	OsAK	Os03g0850400	OlAK	OL03G003830	aspartate kinase
	OsASADH	Os03g0760700	OlASADH	OL03G003219	aspartate semialdehyde dehydrogenase
	OsAK-HSDH1	Os08g0342400	OlAK-HSDH1	OL08G000963	aspartate kinase-homoserine dehydrogenase
	NADH-GOGAT1	Os01g0681900	OlNADH-GOGAT1	OL01G002614	NADH-glutamate synthase
	NADH-GOGAT2	Os05g0555600	OlNADH-GOGAT2	OL05G002363	NADH-glutamate synthase
	OsPPDKA	Os03g0432100	OlPPDKA	OL03G002044	pyruvate orthophosphate dikinase
	OsPPC4	Os01g0208700	OlPPC4	OL01G000707	phosphoenolpyruvate carboxylase
	OsIPT4	Os03g0810100	OlIPT4	OL03G003563	adenosine phosphate-isopentenyltransferase
	OsIPT5	Os07g0211700	OlIPT5	OL07G000658	adenosine phosphate-isopentenyltransferase
	CYP735A3	Os08g0429800	OlCYP735A3	OL08G001277	cytochrome P450 monooxygenase 735A
	CYP735A4	Os09g0403300	OlCYP735A4	OL09G000777	cytochrome P450 monooxygenase 735A
	LOG	Os01g0588900	OlLOG	OL01G002062	cytokinin nucleotide phosphoribohydrolase (lonely guy)
	D27	Os11g0587000	OlD27	OL11G001447	β-carotene-9-isomerase
	D17	Os04g0550600	OlD17	OL04G001913	carotenoid dioxygenase 7 (CCD7)
	D10	Os01g0746400	OlD10	OL01G003011	carotenoid dioxygenase 8 (CCD8)
	OsCEP1	Os03g0394200	OlCEP1	* (Chr3: 14320646-14320114)	C-terminary encoded peptide 1 (CEP1)
	OsCEP2	**LOC_Os03g27690	OlCEP2	*(Chr3: 14331726-14332034)	C-terminary encoded peptide (CEP)
	OsCEP3	**LOC_Os03g27740	OlCEP3	*(Chr3: 14355732-14356133)	C-terminary encoded peptide (CEP)
	OsCEP5	**LOC_Os09g28780	OlCEP5	OL09G001142	C-terminary encoded peptide (CEP)
	OsCEP6	Os01g0730400	OlCEP6	*(Chr1: 27920979-27920677)	C-terminary encoded peptide (CEP)
	OsCEP6.1	Os08g0475500	OlCEP6.1	OL08G001484	C-terminary encoded peptide (CEP)
	OsCEP7	Os01g0203400	OlCEP7	*(Chr1: 5337265-5337585)	C-terminary encoded peptide (CEP)
	OsCEP7.1	Os06g0710001	OlCEP7.1	*(Chr6: 26327457-26327227)	C-terminary encoded peptide (CEP)
	OsCEP9	Os05g0530033	OlCEP9	OL05G002193	C-terminary encoded peptide (CEP)
	OsCEP10	Os06g0153000	OlCEP10	OL06G000339	C-terminary encoded peptide (CEP)
	OsCEP11	Os05g0206100	OlCEP11	OL05G000642	C-terminary encoded peptide (CEP)
	OsCEP12	Os05g0205400	OlCEP12	OL05G000640	C-terminary encoded peptide (CEP)
	OsCEP13	Os05g0205800	OlCEP13	*(Chr1: 5629537-5629253)	C-terminary encoded peptide (CEP)
	OsCEP14	Os05g0206000	OlCEP14	OL05G000641	C-terminary encoded peptide (CEP)
	OsCEP15	Os06g0637400	OlCEP15	OL06G002049	C-terminary encoded peptide (CEP)
	Os12g0632900	Os12g0632900	Ol12G001732	OL12G001732	homolog of Arabidopsis CEP receptor 1
	OsGRX4	Os01g0368900	OlGRX4	OL01T001546	homolog of Arabidopsis CEP downstream
	OsGRX6	Os01g0667900	OlGRX6	OL01G002525	homolog of Arabidopsis CEP downstream
	OsGRX7	Os01g0936000	OlGRX7	*(Chr1: 37728275-37728626)	homolog of Arabidopsis CEP downstream
	OsGRX15	Os05g0149950	OlGRX15	OL05T000345	homolog of Arabidopsis CEP downstream
	OsGRX19	Os07g0151100	OlGRX19	OL07G000305	homolog of Arabidopsis CEP downstream
	OsGRX23	Os11g0655900	OlGRX23	OL11T001731	homolog of Arabidopsis CEP downstream
	OsGRX24	Os11g0656000	OlGRX24	OL11T001732	homolog of Arabidopsis CEP downstream
	OsGRX26	Os11g0656700	OlGRX26	OL11T001734	homolog of Arabidopsis CEP downstream
	OsGRX28	Os12g0538600	OlGRX28	OL12T001244	homolog of Arabidopsis CEP downstream
	OsGRX29	Os12g0538700	OlGRX29	OL12G001246	homolog of Arabidopsis CEP downstream
	The locus IDs for O. sativa are according to The Rice Annotation Project Database, RAP-DB (https://rapdb.dna.affrc.go.jp/index.html)(Sakai et al., 2013) and those for O. longistaminata are according to the Oryza longistaminata Information Resource (http://olinfres.nig.ac.jp/)(Reuscher et al., 2018). *Genes not annotated in the O. longistaminata database. **Genes annotated only in the MSU Rice Gen…
