## Supplemental Table 9 for "Regulation of ammonium acquisition and use in *Oryza longistaminata* ramets under nitrogen source heterogeneity"

### Sheet: Table S9
	Supplementary Table S9. Primers used for RT-qPCR analysis
	Gene name	Locus ID	Forward (5' to 3')	Reverse (5' to 3')
	OlAMT1;1	OL04T001648/OL04T001649	GCTGCCTCCAACAGCAACAACCAAG	TGGCCCAAACAGAAACTGGCAATCA
	OlAMT1;2	OL02G002258/OL02G002259	ATGGCGCCGCTGTTCCTG	CTAGACATGGCCTCCCATCTCGG
	OlAMT1;3	OL02G002258	ACGGTGGCGATGAAAGGG	TCTTGGAGATGGTGGTGAAGG
	OlGS1;2	OL03G000840	GAGTCGTGCTCTCCCTTGAC	TCGACTTGGTGCTGAAGTTG
	OlTBC	OL09G001426	TGGTCATGTTCCTTCAGCAC	GACTTGGCGAGCTTTTGAAC
	OlAlaAT1	OL10G000682	AGTGCTGATGCCATTTCTCG	TCCGTCACGTGATGCAATTC
	OlAspAT	OL06G001607	TCATCAAGGACAAGAGGATCGC	TCTGGCAAGAAACGCTTCTG
	OlAK	OL03G003830	GGAAATCATGTGCTGTCACCAC	ATCCCAACGCTTTGCCAATG
	OlASADH	OL03G003219	ATGCGTGCACATGCTGAAAG	CTTCAGCTGCCCTCAAGATTTC
	OlAK-HSDH1	OL08G000963	ATTTGCATAGCTGGGCATGC	TGTGTCCATCCAACTGCAAG
	OlNADH-GOGAT1	OL01G002614	TTGTTGTTTGGGCCATCACC	TGCGGCATCTTGTTCATTCC
	OlNADH-GOGAT2	OL05G002363	TGCCAGAATCAGCGTCAAAC	TGCATGTCCTTTCACCACAC
	OlPPDKA	OL03G002044	AATGACACCGAGTTGACTGC	TGCAGCTGCTTCTTTGGATC
	OlPPC4	OL01G000707	TGGCCGATTTGATGTTCGAG	ATTTGGCGTACTTCCGTGAG
	OlIPT4	OL03G003563	GGTCCAACTCCTACGTCGAG	AGAGGAAGCAGCACTCGTAC
	OlIPT5	OL07G000658	ATGCCATCGAGGACATCAAG	CATAGGCGGTCTAGCCTCAC
	OlCYP735A3	OL08G001277	CAGCCAGTATTTTCCGAGCAAG	TCGATGGACTCCTTGAGCAG
	OlCYP735A4	OL09G000777	TTGCTGGCTATGCTTCTGTC	AGAAGAAGGTCTTGCACTCGTC
	OlLOG	OL01G002062	TGATGCGTTCATTGCACTGC	AACCGGCTTCTTGTGGATTC
	OlD27	OL11G001447	CCAAGATTCACTTGGCATGA	AATGCAGGGTCATCTTCAGG
	OlD17	OL04G001913	TGCAGTCTCCAAGCACAGATG	CCTCTAGTTTTGCCACAAGTGC
	OlD10	OL01G003011	TGTGCTACCGCGAGTTCTC	TGTTGGAGTTGTCGGTGAGC
	OlCEP1	* (Chr3: 14320646-14320114)	TTGTGTTTTCCCTGCAGCTATTT	GCCCTCGACCACTCCATT
	Ol12G001732	OL12G001732	CGACATCAAGTCCTCCAACA	ACTTTGTCGTCGCCTTTGAC
	OlGRX4	OL01T001546	GCACCAACGACGCAACTATAC	TTATTCTGCGCCACGGTATC
	OlGRX6	OL01G002525	TCGTGCCCATCCTCAAGAAG	CCGCGATGTAAAACCGAATCC
	OlGRX7	*(Chr1: 37728275-37728626)	GGCGGTGGTGATCTTCGG	GCCCTCTCGACGTCCTTG
	OlGRX15	OL05T000345	AAGCACAACCAGCAGATCAG	TTTGGCTGGATGGATGTCAC
	OlGRX19	OL07G000305	TGCATCCTCATCCTCTTCTTGC	CCAGAAAAGCCTTCCATGTCG
	OlGRX23	OL11T001731	TCGTCCCCATGCTCAAGAAC	ATTCTCATCAGCACAGGAGGAC
	OlGRX24	OL11T001732	TCTCCGCCATTGATCGATCG	AAGCCAGACAGGAGAAGCTTC
	OlGRX26	OL11T001734	GCAAGCAAGCAAAGCTAGAC	TCCGCCATTGTTCGATTAGC
	OlGRX28	OL12T001244	TGTTCATTGGTGGGAAGCTC	TCTCGCATTCTTGAGCATGG
	OlGRX29	OL12G001246	GAAGCTGTCGACGGAGAAGG	AGGTCAGAGAAGAGGCTCAC
	*This gene is not annotated in the Oryza longistaminata Information Resource (http://olinfres.nig.ac.jp/)(Reuscher et al., 2018).
